# Structural adaptations for enhanced translation kinetics in evolved ribosomes

**DOI:** 10.64898/2026.03.05.706023

**Authors:** Tushar Raskar, Alan Costello, Ahmed H. Badran, James S. Fraser

## Abstract

The ribosomal RNA sequence governs translation dynamics, yet understanding how changes beyond the conserved catalytic centers influence kinetics and protein yield remains limited. Using orthogonal ribosome phage-assisted continuous evolution (oRibo-PACE), we recently reported chimeric ribosomes derived from *Escherichia coli*, *Pseudomonas aeruginosa*, and *Vibrio cholerae* endowed with elevated orthogonal translation activity as compared to their starting counterparts. Here, we structurally characterize these kinetically enhanced ribosomes using cryo-electron microscopy and uncover a potential relationship between 16S rRNA stability and translation efficiency. Compared to their naive starting points, evolved ribosomes exhibit extensive RNA structural adaptation, often introduced by mismatches at key helical junctions, which leads to local RNA-protein rearrangements and destabilizes non-canonical base pairs. Compensatory mutations that restore base-pairing stability and eliminate flexibility reduced translational activity to wild-type levels. Across trajectories, increased translational output correlates with subtle, localized changes in the 16S rRNA sequence that introduce limited structural destabilization at specific elements. Taken together, our work provides new insights into rRNA structural malleability and establishes principles for engineering ribosomes with altered translation properties.

**Graphical abstract:** 
