## Supplementary Table 1 for "Structural adaptations for enhanced translation kinetics in evolved ribosomes"

### Sheet: table_one_ec_mut.csv
Supplementary Table 1
Model	EC S3.5		PA ST		PA S3.3		VC ST		VC S4.4
PDB ID	11BQ		11GG		11FV		11EL		11DG
EMDB ID	EMD-75605		EMD-75676		EMD-75668		EMD-75650		EMD-75634
Microscope	Titan Krios		Titan Krios		Glacios		Titan Krios		Glacios
Voltage (kV)	300		300		200		300		300
Electron exposure (e-/Å2)	60		60		60		60		60
Defocus range (μm)	0.5-1.8		0.5-1.8		0.8-1.8		0.5-1.8		0.8-1.8
Pixel size (Å/pix)	0.832		0.832		0.949		0.832		1.207
Magnification	105000		105000		54000		105000		54000
Composition (#)
Chains	65		53		65		68		65
Atoms	138618 (Hydrogens: 0)		141849 (Hydrogens: 0)		138618 (Hydrogens: 0)		138873 (Hydrogens: 0)		138694 (Hydrogens: 0)
Residues	Protein: 5585 Nucleotide: 4395		Protein: 5657 Nucleotide: 4542		Protein: 5585 Nucleotide: 4395		Protein: 5585 Nucleotide: 4406		Protein: 5585 Nucleotide: 4401
Water	0		0		0		0		0
Ligands	ZN: 2		MG: 307		ZN: 2		ZN: 2		ZN: 2
	SPM: 1		ZN: 2		SPM: 1		SPM: 1		SPM: 1
	MS6: 1		SPM: 1		MS6: 1		MS6: 1		MS6: 1
	MG: 307		MS6: 1		MG: 307		MG: 308		MG: 272
	IAS: 1		IAS: 1		IAS: 1		IAS: 1		IAS: 1
	SPD: 14		SPD: 14		SPD: 14		SPD: 16		SPD: 14
Bonds (RMSD)
Length (Å) (# > 4σ)	0.006 (27)		0.005 (2)		0.006 (27)		0.006 (5)		0.009 (25)
Angles (°) (# > 4σ)	0.782 (185)		0.705 (54)		0.782 (185)		0.668 (17)		1.200 (207)
MolProbity score	2.32		2.47		2.32		2.14		3.47
Clash score	10.8		11.54		10.8		7.76		18.76
Ramachandran plot (%)
Outliers	0.47		0.34		0.47		0.09		3.91
Allowed	4.46		5.78		4.46		4.09		12.79
Favored	95.07		93.88		95.07		95.82		83.3
Rama-Z (Ramachandran plot Z-score RMSD)
whole (N = 5481)	-0.19 (0.11)		-1.48 (0.11)		-0.19 (0.11)		0.04 (0.11)		-3.67 (0.10)
helix (N = 1845)	0.93 (0.12)		-0.65 (0.12)		0.93 (0.12)		1.15 (0.12)		-1.76 (0.12)
sheet (N = 1013)	-0.41 (0.16)		-0.93 (0.16)		-0.41 (0.16)		-0.52 (0.16)		-2.27 (0.17)
loop (N = 2623)	-0.71 (0.12)		-1.12 (0.12)		-0.71 (0.12)		-0.48 (0.12)		-2.95 (0.10)
Rotamer outliers (%)	3.65		4.39		3.65		3.63		21.61
Cβ outliers (%)	0.04		NA		0.04		NA		0.33
Peptide plane (%)
Cis proline/general	2.2/0.0		0.0/0.0		2.2/0.0		2.2/0.0		1.6/0.0
Twisted proline/general	0.0/0.0		0.0/0.0		0.0/0.0		0.0/0.1		0.0/0.1
CaBLAM outliers (%)	1.99		3.41		1.99		1.99		6.83
ADP (B-factors)
Iso/Aniso (#)	138618/0		141849/0		138618/0		138873/0		138694/0
min/max/mean
Protein	15.17/166.52/83.28		13.42/221.06/79.53		15.17/166.52/83.28		21.25/171.84/80.69		1.91/182.88/77.06
Nucleotide	12.06/238.23/93.64		28.08/240.69/80.88		12.06/238.23/93.64		0.00/246.07/88.45		0.00/226.67/75.48
Ligand	25.09/162.88/71.88		24.05/74.36/48.02		25.09/162.88/71.88		23.53/118.30/74.57		14.58/129.47/51.17
Water	---		---		---		---		---
Occupancy
Mean	1		1		1		1		1
occ = 1 (%)	99.97		99.93		99.97		99.99		100
0 < occ < 1 (%)	0.03		0.06		0.03		0.01		0
occ > 1 (%)	0		0		0		0		0
Data
Box
Lengths (Å)	231.3, 257.92, 270.4		266.24, 227.97, 252.1		231.3, 257.92, 270.4		264.58, 230.46, 247.94		267.95, 232.95, 249.85
Angles (°)	90, 90, 90		90, 90, 90		90, 90, 90		90, 90, 90		90, 90, 90
Supplied Resolution (Å)	3		3		2.9		3.2		3
Resolution Estimates (Å)	Masked	Unmasked	Masked	Unmasked	Masked	Unmasked	Masked	Unmasked	Masked	Unmasked
d FSC (half maps; 0.143)	2.8	3.04	2.8	3.02	2.75	2.9	3	3.2	2.9	3.01
d 99 (full/half1/half2)	3.2/---/---	3.2/---/---	3.2/---/---	3.2/---/---	3.2/---/---	3.2/---/---	3.3/---/---	3.3/---/---	3.3/---/---	3.2/---/---
d model	3.1	3.1	3.1	3.1	3.1	3.1	3.3	3.3	3.2	3.2
d FSC model (0.143)	2.8	3	2.8	3	2.8	2.9	3	3.2	2.9	3
Map min/max/mean	-15.08/28.93/0.06		-15.49/30.21/0.06		-15.08/28.93/0.06		-18.38/27.80/0.06		-23.64/43.57/0.10
Model vs. Data
CC (mask)	0.88		0.84		0.88		0.87		0.78
CC (box)	0.73		0.68		0.73		0.69		0.71
CC (peaks)	0.71		0.65		0.71		0.67		0.66
CC (volume)	0.88		0.83		0.88		0.87		0.76
Mean CC for ligands	0.79		0.87		0.79		0.77		0.75
